# Time-resolved volatile organic compound profiling enables non-invasive detection of phenological progression in soybean

**DOI:** 10.64898/2026.08.28.747781

**Authors:** Ryu Nakata, Susumu Hiraga, Masao Ishimoto

## Abstract

**Background and aims:** Plant volatile organic compounds (VOCs) change dynamically with plant development and in response to environmental conditions. However, their potential as non-invasive indicators of phenological progression remains poorly explored. In this study, we developed a framework integrating automated VOC sampling, time-resolved VOC profiling, and machine-learning analysis for the non-invasive assessment of plant phenology. Using soybean (*Glycine max* (L.) Merr.), we investigated whether development-associated temporal variation in VOC emissions could delineate and predict developmental phases.

**Methods:** We collected VOCs daily under controlled environmental conditions from 16 to 43 days after sowing, spanning the transition from vegetative to reproductive stages, using an automated sampling system coupled with thermal desorption-gas chromatograph-mass spectrometer (TD-GC-MS). To characterise temporal changes in VOC profiles associated with phenological progression, we analysed the daily VOC data using a multi-step pipeline combining statistical filtering and similarity-based network analysis. We defined VOC-derived developmental phases from similarity patterns in the VOC profiles, then developed and evaluated machine-learning models to predict these phases.

**Key results:** Seven VOCs exhibited distinct phase-dependent dynamics, including green leaf volatiles and monoterpenes showing characteristic temporal changes during phenological progression. Network-based clustering of VOC profiles resolved five developmental phases closely aligned with conventional developmental stages. A machine-learning model predicted these phases from the VOC profiles with high predictive accuracy on independent test data, demonstrating that phenological progression could be quantitatively inferred from VOC emission patterns.

**Conclusions:** Our findings support VOC profiling as a reliable and non-invasive approach for assessing phenological progression in soybean. By extracting temporally structured VOC signals, this framework captures developmental information that may be difficult to obtain through visual observation alone, particularly after canopy closure. VOC profiling offers a practical tool for monitoring crop developmental dynamics and has broader potential for plant phenotyping and precision crop management.
