## Supplementary material for "Time-resolved volatile organic compound profiling enables non-invasive detection of phenological progression in soybean": Supplemetal Materials: Supplementary Dataset S3.txt

Compound name	Precursor mz	Product mz	RT min	TQ Ratio	RT begin	RT end	MS1 tolerance	MS2 tolerance	MS level	Class
AID_28	82.05	82.05	7.16	100	6.66	7.66	0.5	0.5	1	NA
AID_28	81.05	81.05	7.16	56.342276	6.66	7.66	0.5	0.5	1	NA
AID_28	53.05	53.05	7.16	45.41118709	6.66	7.66	0.5	0.5	1	NA
AID_28	39.05	39.05	7.16	17.83271962	6.66	7.66	0.5	0.5	1	NA
AID_28	51.05	51.05	7.16	10.83990882	6.66	7.66	0.5	0.5	1	NA
AID_28	54.05	54.05	7.16	9.503769946	6.66	7.66	0.5	0.5	1	NA
AID_122	41.05	41.05	13.96	100	13.46	14.46	0.5	0.5	1	NA
AID_122	69.05	69.05	13.96	99.26556636	13.46	14.46	0.5	0.5	1	NA
AID_122	55.05	55.05	13.96	95.65392841	13.46	14.46	0.5	0.5	1	NA
AID_122	83.05	83.05	13.96	88.14817804	13.46	14.46	0.5	0.5	1	NA
AID_122	42.05	42.05	13.96	57.5360155	13.46	14.46	0.5	0.5	1	NA
AID_122	39.05	39.05	13.96	56.8379	13.46	14.46	0.5	0.5	1	NA
AID_128	93.05	93.05	14.49	100	13.99	14.99	0.5	0.5	1	NA
AID_128	91.05	91.05	14.49	53.3286774	13.99	14.99	0.5	0.5	1	NA
AID_128	79.05	79.05	14.49	40.98416354	13.99	14.99	0.5	0.5	1	NA
AID_128	80.05	80.05	14.49	35.8594915	13.99	14.99	0.5	0.5	1	NA
AID_128	77.05	77.05	14.49	31.70501519	13.99	14.99	0.5	0.5	1	NA
AID_128	92.05	92.05	14.49	25.08163612	13.99	14.99	0.5	0.5	1	NA
AID_142	67.05	67.05	15.46	100	14.96	15.96	0.5	0.5	1	NA
AID_142	43.05	43.05	15.46	73.74039605	14.96	15.96	0.5	0.5	1	NA
AID_142	82.05	82.05	15.46	62.72409215	14.96	15.96	0.5	0.5	1	NA
AID_142	41.05	41.05	15.46	13.00148713	14.96	15.96	0.5	0.5	1	NA
AID_142	81.05	81.05	15.46	8.238578563	14.96	15.96	0.5	0.5	1	NA
AID_142	39.05	39.05	15.46	7.698261378	14.96	15.96	0.5	0.5	1	NA
AID_143	67.05	67.05	15.62	100	15.12	16.12	0.5	0.5	1	NA
AID_143	43.05	43.05	15.62	84.16329034	15.12	16.12	0.5	0.5	1	NA
AID_143	82.05	82.05	15.62	59.74076286	15.12	16.12	0.5	0.5	1	NA
AID_143	41.05	41.05	15.62	14.31615309	15.12	16.12	0.5	0.5	1	NA
AID_143	39.05	39.05	15.62	8.342076803	15.12	16.12	0.5	0.5	1	NA
AID_143	81.05	81.05	15.62	7.494632855	15.12	16.12	0.5	0.5	1	NA
AID_153	121.1	121.1	16.43	100	15.93	16.93	0.5	0.5	1	NA
AID_153	105.05	105.05	16.43	46.16977226	15.93	16.93	0.5	0.5	1	NA
AID_153	136.10001	136.10001	16.43	44.01656315	15.93	16.93	0.5	0.5	1	NA
AID_153	91.05	91.05	16.43	30.54520359	15.93	16.93	0.5	0.5	1	NA
AID_153	79.05	79.05	16.43	29.60662526	15.93	16.93	0.5	0.5	1	NA
AID_153	93.05	93.05	16.43	21.57349896	15.93	16.93	0.5	0.5	1	NA
AID_154	67.05	67.05	16.5	100	16	17	0.5	0.5	1	NA
AID_154	41.05	41.05	16.5	79.04589667	16	17	0.5	0.5	1	NA
AID_154	82.05	82.05	16.5	49.66518403	16	17	0.5	0.5	1	NA
AID_154	55.05	55.05	16.5	37.82687326	16	17	0.5	0.5	1	NA
AID_154	69.05	69.05	16.5	25.81748864	16	17	0.5	0.5	1	NA
AID_154	39.05	39.05	16.5	22.62573928	16	17	0.5	0.5	1	NA
