## Supplementary material for "Time-resolved volatile organic compound profiling enables non-invasive detection of phenological progression in soybean": Supplemetal Materials: Supplementary Dataset S5.csv

File ID	Sample ID	GroupID	RepeatID	TimeID	AID_28	AID_122	AID_128	AID_142	AID_143	AID_153	AID_154	Class	Subclass
16DAS_1	1	1	1	16	11975	14754	1722	538	115868	923	16702	1	0
16DAS_2	2	1	2	16	9039	11242	2913	816	138250	771	14245	1	0
16DAS_3	3	1	3	16	12279	42058	3466	2965	838189	895	19085	1	0
17DAS_1	4	1	1	17	35737	8689	9085	1281	308496	1909	22276	1	1
17DAS_2	5	1	2	17	19990	18707	5547	1094	341614	1040	19487	1	1
17DAS_3	6	1	3	17	18686	13683	4830	847	302439	1258	20780	1	1
18DAS_1	7	1	1	18	12110	15031	2683	1798	442022	1060	19451	1	2
18DAS_2	8	1	2	18	16183	22090	3095	1742	431830	900	20878	1	2
18DAS_3	9	1	3	18	15030	22058	3606	2526	720363	894	25110	1	2
19DAS_1	10	1	1	19	17188	27777	3386	1781	488961	1256	15298	1	3
19DAS_2	11	1	2	19	20548	19630	4538	1680	533023	953	19809	1	3
19DAS_3	12	1	3	19	23419	18373	4578	2539	793159	1183	24514	1	3
20DAS_1	13	1	1	20	13432	30211	3302	3193	861659	1087	20188	2	4
20DAS_2	14	1	2	20	29610	19445	6326	3461	1038126	1123	27361	2	4
20DAS_3	15	1	3	20	28568	21534	6576	2551	831295	1141	35698	2	4
21DAS_1	16	1	1	21	24725	26068	6107	1396	192802	1257	20004	2	5
21DAS_2	17	1	2	21	24574	27616	11966	1909	514479	1683	17313	2	5
21DAS_3	18	1	3	21	26362	29468	13444	3273	921316	1888	25205	2	5
22DAS_1	19	1	1	22	27514	39257	6870	5071	789122	1739	18376	1	6
22DAS_2	20	1	2	22	26623	69459	14308	8343	1716192	1900	38627	1	6
22DAS_3	21	1	3	22	27115	45469	17424	6602	1548723	2409	55208	1	6
23DAS_1	22	1	1	23	25036	11619	8331	594	162558	2154	13191	1	7
23DAS_2	23	1	2	23	28655	42427	22484	6454	1553259	2885	23478	1	7
23DAS_3	24	1	3	23	27497	21866	20120	4288	909127	3019	36135	1	7
24DAS_1	25	1	1	24	41647	10319	11904	1010	248536	2063	13845	1	8
24DAS_2	26	1	2	24	44640	31011	26892	2722	633862	3039	16295	1	8
24DAS_3	27	1	3	24	43560	60580	32839	6554	1281515	3952	27762	1	8
16DAS_4	28	1	4	16	10681	88747	9409	10480	1872277	1039	24348	1	0
16DAS_5	29	1	5	16	14178	58355	5495	2812	690801	471	11077	1	0
17DAS_4	30	1	4	17	21647	18399	5523	1929	517962	828	12559	1	1
17DAS_5	31	1	5	17	23359	39354	10451	4036	1121894	813	19940	1	1
18DAS_4	32	1	4	18	19580	12782	4237	1261	187564	545	7651	1	2
18DAS_5	33	1	5	18	19164	53121	7065	3877	686133	516	15005	1	2
19DAS_4	34	1	4	19	22010	21056	4812	1293	329379	831	6330	1	3
19DAS_5	35	1	5	19	21811	22912	9212	4279	743081	720	11811	1	3
20DAS_4	36	1	4	20	17623	7331	5058	485	78775	947	4016	2	4
20DAS_5	37	1	5	20	25424	23555	8786	4208	830039	737	13070	2	4
21DAS_4	38	1	4	21	24896	9805	9420	570	120940	1241	5585	2	5
21DAS_5	39	1	5	21	28539	17961	9428	3451	589221	813	12879	2	5
22DAS_4	40	1	4	22	21105	15455	10512	2428	661123	1355	8156	1	6
22DAS_5	41	1	5	22	25999	114489	22637	12750	2907308	2113	50892	1	6
23DAS_4	42	1	4	23	33542	44001	33052	12448	2774235	3059	33839	1	7
23DAS_5	43	1	5	23	34914	64864	33323	6452	1830888	1782	29242	1	7
24DAS_4	44	1	4	24	22452	20471	28893	2310	561727	2501	10486	1	8
24DAS_5	45	1	5	24	30746	36939	21883	5323	849636	1960	18413	1	8
16DAS_6	46	1	6	16	10744	21442	1455	1764	300687	476	5044	1	0
16DAS_7	47	1	7	16	9795	33297	2631	4433	641372	440	13980	1	0
16DAS_8	48	1	8	16	2451	34535	2409	7015	1231776	628	24634	1	0
17DAS_6	49	1	6	17	16202	14579	3248	2320	468220	610	7589	1	1
17DAS_7	50	1	7	17	2089	21394	1943	2440	634067	344	8012	1	1
17DAS_8	51	1	8	17	12114	32224	1789	8491	1417084	447	21699	1	1
18DAS_6	52	1	6	18	13858	5026	1931	1177	474443	462	5399	1	2
18DAS_7	53	1	7	18	11810	6479	2067	737	301767	362	4973	1	2
18DAS_8	54	1	8	18	14732	30734	2293	4115	977075	506	16557	1	2
19DAS_6	55	1	6	19	11798	16515	1620	2657	741789	561	7324	1	3
19DAS_7	56	1	7	19	14767	6401	3437	1166	366569	494	6565	1	3
19DAS_8	57	1	8	19	5775	19681	4278	2118	638590	663	9468	1	3
20DAS_6	58	1	6	20	2955	3846	1014	168	34717	456	3121	2	4
20DAS_7	59	1	7	20	13700	14418	3978	654	85022	484	3879	2	4
20DAS_8	60	1	8	20	2014	8780	3748	1064	319469	729	6079	2	4
21DAS_6	61	1	6	21	15012	5102	3360	182	28336	632	2414	2	5
21DAS_7	62	1	7	21	11799	9900	4287	658	98235	475	4053	2	5
21DAS_8	63	1	8	21	19361	6705	8047	274	102650	1230	3154	2	5
22DAS_6	64	1	6	22	19423	7397	6037	444	206615	986	4508	1	6
22DAS_7	65	1	7	22	18452	19001	6983	3235	679627	668	15446	1	6
22DAS_8	66	1	8	22	20998	13932	7646	1599	437020	936	8248	1	6
23DAS_6	67	1	6	23	2049	4574	6105	609	214006	838	2941	1	7
23DAS_7	68	1	7	23	18227	5304	9102	2447	727683	1030	14640	1	7
23DAS_8	69	1	8	23	27796	11445	11079	3252	793804	1593	15894	1	7
24DAS_6	70	1	6	24	7225	6723	6846	1031	264973	1277	5385	1	8
24DAS_7	71	1	7	24	14822	12869	9555	1901	550252	1149	13676	1	8
24DAS_8	72	1	8	24	4884	6968	12342	928	312194	1754	5639	1	8
16DAS_9	73	1	9	16	10845	6538	3174	958	249841	599	7447	1	0
16DAS_10	74	1	10	16	13059	18717	4153	1673	524108	469	10026	1	0
17DAS_9	75	1	9	17	9229	13776	2277	431	93578	330	5338	1	1
17DAS_10	76	1	10	17	9465	14093	3098	460	174315	368	3740	1	1
18DAS_9	77	1	9	18	8947	9434	1744	132	45922	418	3661	1	2
18DAS_10	78	1	10	18	11768	7839	2897	708	198854	329	6084	1	2
19DAS_9	79	1	9	19	2015	3880	2676	133	46506	400	2303	1	3
19DAS_10	80	1	10	19	12119	10804	4382	702	171255	473	4362	1	3
20DAS_9	81	1	9	20	12395	7991	2514	554	151359	404	2972	2	4
20DAS_10	82	1	10	20	16355	11184	4376	640	160294	529	4758	2	4
21DAS_9	83	1	9	21	15259	4190	5717	328	92699	756	2885	2	5
21DAS_10	84	1	10	21	17922	9238	14528	666	146379	1236	3133	2	5
22DAS_9	85	1	9	22	13929	16141	6673	6343	1448573	896	16999	1	6
22DAS_10	86	1	10	22	4690	11058	35175	2375	801854	3584	10246	1	6
23DAS_9	87	1	9	23	12518	14709	10252	2904	802365	1587	13747	1	7
23DAS_10	88	1	10	23	5605	9043	86946	1700	638315	7379	9042	1	7
24DAS_9	89	1	9	24	16672	6202	13375	748	176835	1501	6065	1	8
24DAS_10	90	1	10	24	24204	19714	54957	3922	774429	4610	14303	1	8
23DAS_11	91	2	11	23	15824	94847	824	8005	1512491	184	42974	1	7
23DAS_12	92	2	12	23	20483	376909	1834	32913	5369529	334	141184	1	7
23DAS_13	93	2	13	23	20098	283046	4133	52933	7500641	674	277681	1	7
23DAS_14	94	2	14	23	25629	456828	11271	73679	8936858	1659	289416	1	7
23DAS_15	95	2	15	23	18309	363129	9157	64195	8861955	1357	423802	1	7
24DAS_11	96	2	11	24	3645	45926	642	3989	738726	228	87804	1	8
24DAS_12	97	2	12	24	10441	151342	2565	20793	4025081	550	168005	1	8
24DAS_13	98	2	13	24	22689	380376	8283	63982	9136547	1502	342186	1	8
24DAS_14	99	2	14	24	14452	342470	12337	43484	6161961	1589	208118	1	8
24DAS_15	100	2	15	24	17011	204472	11218	44926	7087984	1781	327594	1	8
25DAS_1	101	2	1	25	13063	96725	2798	9299	2132210	440	114704	3	9
25DAS_2	102	2	2	25	19057	207577	6365	32790	5149844	1164	185755	3	9
25DAS_3	103	2	3	25	17410	473501	15529	83314	10148161	2692	449843	3	9
25DAS_4	104	2	4	25	7802	271114	20382	43177	6879870	3744	197863	3	9
25DAS_5	105	2	5	25	22843	243548	22485	57236	9010683	4180	399049	3	9
26DAS_1	106	2	1	26	14717	83307	2193	7355	1386684	425	116412	3	10
26DAS_2	107	2	2	26	19973	339323	6661	56667	6265766	908	374601	3	10
26DAS_3	108	2	3	26	33279	766779	29294	113292	11150782	4722	378562	3	10
26DAS_4	109	2	4	26	25093	611888	28353	105567	9497481	4896	587260	3	10
26DAS_5	110	2	5	26	28467	291609	40019	70954	9039672	6741	889774	3	10
27DAS_1	111	2	1	27	12453	86349	3816	10500	1989736	753	144282	3	11
27DAS_2	112	2	2	27	22671	328763	9659	46436	6125106	1626	301359	3	11
27DAS_3	113	2	3	27	22150	221235	21120	53195	7300602	3252	305971	3	11
27DAS_4	114	2	4	27	30880	292903	30054	56324	7377706	4196	419670	3	11
27DAS_5	115	2	5	27	24672	365840	51682	77901	9434891	8835	624225	3	11
28DAS_1	116	2	1	28	22161	105511	19423	26504	3811580	2867	132780	3	12
28DAS_2	117	2	2	28	30710	345901	19807	64897	7640449	3538	311801	3	12
28DAS_3	118	2	3	28	31471	430729	35305	84746	9380140	5952	366265	3	12
28DAS_4	119	2	4	28	21065	338318	38811	84678	8083243	6784	420195	3	12
28DAS_5	120	2	5	28	22818	430865	88069	130657	11910291	15594	879184	3	12
29DAS_1	121	2	1	29	17442	209432	17412	27882	3667045	2908	143864	3	13
29DAS_2	122	2	2	29	23211	384486	14581	76956	6737395	1925	393345	3	13
29DAS_3	123	2	3	29	28010	259260	32783	48451	5496200	4268	316904	3	13
29DAS_4	124	2	4	29	36592	338644	50564	54663	5643197	7037	428120	3	13
29DAS_5	125	2	5	29	36157	471466	131372	109749	10004440	17396	1067388	3	13
30DAS_1	126	2	1	30	26560	92288	14817	24058	2858705	1953	153978	3	14
30DAS_2	127	2	2	30	27080	344198	27322	56202	5863818	3751	203870	3	14
30DAS_3	128	2	3	30	20505	270994	27645	39648	4932572	3637	214967	3	14
30DAS_4	129	2	4	30	27438	678796	45360	101159	8274263	5826	703917	3	14
30DAS_5	130	2	5	30	36041	443407	137996	106455	10175669	20399	676190	3	14
31DAS_1	131	2	1	31	29317	118403	21822	23676	2561762	3090	165060	3	15
31DAS_2	132	2	2	31	15415	337035	16973	44879	4802364	2539	248383	3	15
31DAS_3	133	2	3	31	23902	379099	33852	44326	5590764	4840	181150	3	15
31DAS_4	134	2	4	31	30712	454846	35035	77692	7812556	4465	329072	3	15
31DAS_5	135	2	5	31	34906	371174	54842	64810	7211198	7523	476420	3	15
32DAS_1	136	2	1	32	35951	94113	39334	31359	3695373	6071	148512	3	16
32DAS_2	137	2	2	32	33393	442387	44440	101077	8842936	5713	354279	3	16
32DAS_3	138	2	3	32	42642	489481	45698	77819	7735580	6704	226114	3	16
32DAS_4	139	2	4	32	43356	738372	69132	137758	10597897	9885	467655	3	16
32DAS_5	140	2	5	32	49298	416679	136198	100795	9492377	19407	679001	3	16
33DAS_1	141	2	1	33	33769	124779	33967	24212	2385439	5501	143536	4	17
33DAS_2	142	2	2	33	33714	258215	29947	34362	3849825	4122	244350	4	17
33DAS_3	143	2	3	33	37624	243935	40489	42556	4092272	5855	265555	4	17
33DAS_4	144	2	4	33	37411	194371	44447	29763	3054100	5973	224625	4	17
33DAS_5	145	2	5	33	46122	272224	91912	50620	4957833	12816	409765	4	17
34DAS_1	146	2	1	34	30998	63008	38875	10582	1143845	6263	64801	4	18
34DAS_2	147	2	2	34	45570	310386	25869	32988	3122066	2914	146823	4	18
34DAS_3	148	2	3	34	63497	306442	37275	32358	3173158	4227	91359	4	18
34DAS_4	149	2	4	34	63077	573504	57553	82876	5186205	6377	548651	4	18
34DAS_5	150	2	5	34	18467	251288	57780	41520	3359168	8465	217002	4	18
35DAS_1	151	2	1	35	36691	97206	16803	14299	1432946	2381	70259	4	19
35DAS_2	152	2	2	35	46899	181703	23700	21014	2539432	1934	127989	4	19
35DAS_3	153	2	3	35	40515	123508	32758	14693	1748145	3390	88293	4	19
35DAS_4	154	2	4	35	45573	339404	36247	38511	3115483	4106	153826	4	19
35DAS_5	155	2	5	35	51610	578266	55445	107225	6250967	7106	346894	4	19
36DAS_1	156	2	1	36	27033	62149	5227	6177	580643	688	34498	5	20
36DAS_2	157	2	2	36	42018	139149	13149	11873	1254108	1406	83667	5	20
36DAS_3	158	2	3	36	40743	143990	18307	14604	1551051	1860	46358	5	20
36DAS_4	159	2	4	36	45669	160816	10700	12799	1170498	1107	72301	5	20
36DAS_5	160	2	5	36	49744	441743	18702	46380	3413730	1975	137848	5	20
37DAS_1	161	2	1	37	27576	85079	5296	9598	767601	866	25173	5	21
37DAS_2	162	2	2	37	31222	103363	7183	12537	987777	967	34478	5	21
37DAS_3	163	2	3	37	44185	167468	20150	12797	1178597	2499	30162	5	21
37DAS_4	164	2	4	37	55955	317384	16337	29409	1836864	2308	160283	5	21
37DAS_5	165	2	5	37	66718	447325	16905	35755	2208198	1892	140841	5	21
38DAS_1	166	2	1	38	26886	32734	5305	1776	180542	898	16743	5	22
38DAS_2	167	2	2	38	36985	131001	8430	9792	868838	887	36068	5	22
38DAS_3	168	2	3	38	28666	189470	11246	12694	1212655	1237	19759	5	22
38DAS_4	169	2	4	38	35941	238938	11007	21143	1810645	1363	49158	5	22
38DAS_5	170	2	5	38	55795	555539	18127	62325	3866214	2448	134386	5	22
39DAS_1	171	2	1	39	21107	30329	2851	1136	108609	483	9316	5	23
39DAS_2	172	2	2	39	47468	106531	5841	6347	591355	807	31932	5	23
39DAS_3	173	2	3	39	35980	63864	9191	5032	474312	1319	15170	5	23
39DAS_4	174	2	4	39	26380	254097	4462	18204	1230762	699	33309	5	23
39DAS_5	175	2	5	39	46450	715993	9375	72866	3549046	1483	121257	5	23
40DAS_1	176	2	1	40	44330	58018	8826	4797	319735	1222	13501	5	24
40DAS_2	177	2	2	40	43831	186573	9191	13543	889076	1006	43306	5	24
40DAS_3	178	2	3	40	60817	158233	11641	8788	613203	1961	29431	5	24
40DAS_4	179	2	4	40	56423	237802	14844	14470	987968	1832	66475	5	24
40DAS_5	180	2	5	40	76067	776335	12810	59012	2437623	1487	249342	5	24
41DAS_1	181	2	1	41	37094	46798	12865	2939	221874	1730	11061	5	25
41DAS_2	182	2	2	41	40483	108328	6753	5980	508971	595	23924	5	25
41DAS_3	183	2	3	41	49215	93489	11209	5439	501496	1416	22946	5	25
41DAS_4	184	2	4	41	72468	320960	14185	22526	1400627	1787	73944	5	25
41DAS_5	185	2	5	41	75866	518919	8565	45239	2053167	1063	120330	5	25
42DAS_1	186	2	1	42	28249	49231	4537	3257	205223	824	11758	5	26
42DAS_2	187	2	2	42	42042	160808	4319	8515	549189	701	26159	5	26
42DAS_3	188	2	3	42	61170	93657	7840	4340	390030	1132	16570	5	26
42DAS_4	189	2	4	42	49156	80013	9147	3900	342280	1100	30541	5	26
42DAS_5	190	2	5	42	63693	195088	8161	11688	819625	1064	51466	5	26
43DAS_1	191	2	1	43	22673	57026	2269	2218	160518	484	10925	5	27
43DAS_2	192	2	2	43	42045	79686	4441	4149	357228	690	14545	5	27
43DAS_3	193	2	3	43	46848	38954	9242	1173	173543	1211	9436	5	27
43DAS_4	194	2	4	43	47189	216143	5381	10621	654023	731	37221	5	27
43DAS_5	195	2	5	43	56923	322672	6851	17762	1012598	1048	78479	5	27
23DAS_16	196	2	16	23	8018	218390	2168	20327	3089287	515	23956	1	7
23DAS_17	197	2	17	23	12806	363673	3797	47685	6914343	544	199298	1	7
23DAS_18	198	2	18	23	17293	358907	7515	54809	7741842	917	193930	1	7
23DAS_19	199	2	19	23	16550	253060	4173	44364	6629604	776	255590	1	7
23DAS_20	200	2	20	23	19382	159791	7239	28556	4765976	1114	311143	1	7
24DAS_16	201	2	16	24	8082	118630	2094	21671	3070863	275	79410	1	8
24DAS_17	202	2	17	24	14516	169575	4203	22815	4497876	683	117337	1	8
24DAS_18	203	2	18	24	15079	288484	7044	45440	7083350	1138	160356	1	8
24DAS_19	204	2	19	24	16001	148086	3255	34032	5849502	547	184808	1	8
24DAS_20	205	2	20	24	9931	135597	7635	24264	4863719	1327	229932	1	8
25DAS_6	206	2	6	25	13015	85125	3213	26182	2776910	562	85262	3	9
25DAS_7	207	2	7	25	12150	366783	9199	67002	8107038	1117	249016	3	9
25DAS_8	208	2	8	25	15249	312796	10696	55922	7025354	1343	134228	3	9
25DAS_9	209	2	9	25	12249	91696	6497	25967	4153932	1457	124940	3	9
25DAS_10	210	2	10	25	19308	262391	16217	57337	8227909	2809	291880	3	9
26DAS_6	211	2	6	26	12471	54884	4640	12903	1891110	856	46108	3	10
26DAS_7	212	2	7	26	18255	149705	9007	31650	4455332	1178	187157	3	10
26DAS_8	213	2	8	26	18375	161906	8441	27977	4022313	862	173139	3	10
26DAS_9	214	2	9	26	21781	128648	11327	28067	4321232	1840	170021	3	10
26DAS_10	215	2	10	26	16508	65682	13158	10960	2136444	1671	180257	3	10
27DAS_6	216	2	6	27	12978	156987	5848	37575	4126055	889	78040	3	11
27DAS_7	217	2	7	27	21586	194617	17641	50236	6112541	1888	220756	3	11
27DAS_8	218	2	8	27	26056	203181	39286	49971	6465134	5178	271276	3	11
27DAS_9	219	2	9	27	26643	168986	31904	48846	6825202	4757	376954	3	11
27DAS_10	220	2	10	27	24032	106940	58095	26377	4635144	8343	285056	3	11
28DAS_6	221	2	6	28	19520	89974	7345	27237	2868283	973	85896	3	12
28DAS_7	222	2	7	28	18759	275141	28258	61867	7159604	3105	311693	3	12
28DAS_8	223	2	8	28	30767	248603	53051	109427	9585005	6251	408709	3	12
28DAS_9	224	2	9	28	18581	99292	28764	25448	3864597	3426	153595	3	12
28DAS_10	225	2	10	28	27881	141609	55315	45551	5700017	8735	517118	3	12
29DAS_6	226	2	6	29	21842	134081	8277	34235	3976904	1381	113511	3	13
29DAS_7	227	2	7	29	21080	266377	21940	58757	6668611	2993	317629	3	13
29DAS_8	228	2	8	29	22110	255247	28249	54595	6823595	4482	219304	3	13
29DAS_9	229	2	9	29	23966	377826	38736	87222	9603117	5489	374853	3	13
29DAS_10	230	2	10	29	24083	119624	65739	29849	5165452	11610	272958	3	13
30DAS_6	231	2	6	30	14433	169714	11012	34960	3991608	2037	161678	3	14
30DAS_7	232	2	7	30	26071	128268	17832	46389	4322717	1689	180703	3	14
30DAS_8	233	2	8	30	39591	366483	58818	81402	7763125	6917	359061	3	14
30DAS_9	234	2	9	30	32784	144306	49919	35416	4357722	6549	414417	3	14
30DAS_10	235	2	10	30	31471	173339	83285	39628	5272754	12014	416175	3	14
31DAS_6	236	2	6	31	22410	111549	9611	38071	3314995	1456	109926	3	15
31DAS_7	237	2	7	31	23960	219598	25302	54431	5366805	2706	223040	3	15
31DAS_8	238	2	8	31	23906	194717	33813	39765	4885678	4927	156334	3	15
31DAS_9	239	2	9	31	20554	176308	35469	36414	4544743	4914	155337	3	15
31DAS_10	240	2	10	31	30392	226927	73841	53050	6990164	11194	351629	3	15
32DAS_6	241	2	6	32	21540	182522	19442	41787	3959551	3314	113616	3	16
32DAS_7	242	2	7	32	23708	286158	20471	47816	4569724	3081	190914	3	16
32DAS_8	243	2	8	32	32947	209969	37166	54237	5228486	5647	148411	3	16
32DAS_9	244	2	9	32	30161	293114	35999	68065	6861334	5382	257336	3	16
32DAS_10	245	2	10	32	25502	359270	80692	107786	9722120	12729	373659	3	16
33DAS_6	246	2	6	33	21280	75604	16339	22804	2076808	2796	96499	4	17
33DAS_7	247	2	7	33	25907	245624	19910	29539	3108055	2682	136151	4	17
33DAS_8	248	2	8	33	41362	182179	50111	31672	3225967	8353	200724	4	17
33DAS_9	249	2	9	33	40536	264096	56503	61327	5367863	9303	503291	4	17
33DAS_10	250	2	10	33	41173	153428	101963	28756	3748318	15999	270876	4	17
34DAS_6	251	2	6	34	17516	165870	12545	24539	2445533	2439	118138	4	18
34DAS_7	252	2	7	34	33370	209048	30176	32112	3477542	4530	192004	4	18
34DAS_8	253	2	8	34	47558	178000	52838	29228	3068681	9547	187796	4	18
34DAS_9	254	2	9	34	29530	122709	50067	20275	2280763	8208	168060	4	18
34DAS_10	255	2	10	34	40889	96407	77215	19216	2633885	13533	199381	4	18
35DAS_6	256	2	6	35	27614	59366	9280	6338	752293	1614	77400	4	19
35DAS_7	257	2	7	35	37129	136706	26545	17344	2021659	3680	128630	4	19
35DAS_8	258	2	8	35	37104	72850	27480	7186	921290	3690	65151	4	19
35DAS_9	259	2	9	35	41523	190346	41483	32010	2941589	5387	198706	4	19
35DAS_10	260	2	10	35	38773	82147	38962	8972	1215650	6507	72923	4	19
36DAS_6	261	2	6	36	33050	50623	9560	4677	466817	1560	50413	5	20
36DAS_7	262	2	7	36	36774	59791	12559	7023	900819	1425	51818	5	20
36DAS_8	263	2	8	36	35085	76629	17700	8678	1182635	2188	36096	5	20
36DAS_9	264	2	9	36	17329	80516	19029	11986	1443599	2495	57660	5	20
36DAS_10	265	2	10	36	39266	74511	33734	10302	1607245	5207	55683	5	20
37DAS_6	266	2	6	37	24034	45045	5781	5113	478258	1006	22692	5	21
37DAS_7	267	2	7	37	33830	70970	8855	6955	698906	1565	40650	5	21
37DAS_8	268	2	8	37	32119	43736	16668	3382	457756	2621	26971	5	21
37DAS_9	269	2	9	37	43619	77547	14679	7335	677864	2100	39429	5	21
37DAS_10	270	2	10	37	50714	65087	31437	7099	814584	4255	48860	5	21
38DAS_6	271	2	6	38	21614	89051	4791	10648	689444	989	26895	5	22
38DAS_7	272	2	7	38	31075	92054	10581	8214	867966	1237	40094	5	22
38DAS_8	273	2	8	38	34738	94911	13406	9488	999968	1845	26971	5	22
38DAS_9	274	2	9	38	36174	85594	7078	7845	778490	896	38822	5	22
38DAS_10	275	2	10	38	38446	79852	19280	8438	1034784	2437	40191	5	22
39DAS_6	276	2	6	39	28449	36277	3053	2884	252274	547	12228	5	23
39DAS_7	277	2	7	39	20565	66835	4986	4850	501186	585	12080	5	23
39DAS_8	278	2	8	39	32997	36486	11722	2537	375626	1417	13952	5	23
39DAS_9	279	2	9	39	32861	106887	5827	8848	875329	744	23462	5	23
39DAS_10	280	2	10	39	34976	52584	23051	5231	725406	3064	23919	5	23
40DAS_6	281	2	6	40	34658	34120	3059	2425	216173	672	10997	5	24
40DAS_7	282	2	7	40	31100	71843	7953	4960	496004	1139	13779	5	24
40DAS_8	283	2	8	40	43388	36820	8361	2285	268133	1346	9115	5	24
40DAS_9	284	2	9	40	27257	103360	5226	8657	772796	906	30966	5	24
40DAS_10	285	2	10	40	30147	52016	12840	3837	539506	2536	13368	5	24
41DAS_6	286	2	6	41	31045	58461	4829	5474	460160	1032	49388	5	25
41DAS_7	287	2	7	41	30138	86759	10544	6127	595699	1206	28010	5	25
41DAS_8	288	2	8	41	24329	247119	6264	8282	842132	829	36792	5	25
41DAS_9	289	2	9	41	44214	213627	8840	16139	895984	1129	119899	5	25
41DAS_10	290	2	10	41	55416	102375	21577	5696	549285	3607	79575	5	25
42DAS_6	291	2	6	42	31094	34400	4435	1135	168093	882	24081	5	26
42DAS_7	292	2	7	42	40945	83258	10335	5073	529721	1236	29564	5	26
42DAS_8	293	2	8	42	35133	30048	11129	1526	230313	1357	22789	5	26
42DAS_9	294	2	9	42	38486	87744	8210	4691	360738	1009	37310	5	26
42DAS_10	295	2	10	42	58383	79872	21896	5212	453494	2962	36614	5	26
43DAS_6	296	2	6	43	31736	20772	1709	847	108575	388	9714	5	27
43DAS_7	297	2	7	43	28865	33456	4676	1473	225905	637	13990	5	27
43DAS_8	298	2	8	43	34950	29432	7360	1538	197939	1123	13365	5	27
43DAS_9	299	2	9	43	39273	51320	4807	2360	216034	673	19147	5	27
43DAS_10	300	2	10	43	50929	117955	16870	7803	564271	2564	40657	5	27
