## Supplementary material for "Time-resolved volatile organic compound profiling enables non-invasive detection of phenological progression in soybean": Supplemetal Materials: Supplementary Dataset S6.csv

File ID	TimeID	AID_28	AID_122	AID_128	AID_142	AID_143	AID_153	AID_154	Class
Unseen_DAS16_1	16	13574	60703	10376	7237	1925905	835	21160	1
Unseen_DAS17_1	17	16621	90374	7634	7647	2263350	634	29390	1
Unseen_DAS18_1	18	24600	57840	6345	6218	1332109	477	23937	1
Unseen_DAS19_1	19	19296	96223	15296	17691	3164936	1199	70480	1
Unseen_DAS20_1	20	22503	24816	11097	5175	1402450	1236	19661	2
Unseen_DAS21_1	21	10251	24296	1170	837	173506	419	5215	2
Unseen_DAS22_1	22	30209	155836	55391	24583	4549905	4383	60568	1
Unseen_DAS23_1	23	29606	42898	63956	10935	3045116	3573	43719	1
Unseen_DAS24_1	24	28822	27541	45989	6309	1102103	2751	21204	1
Unseen_DAS16_2	16	4223	11860	3970	1042	376558	433	7717	1
Unseen_DAS17_2	17	6112	17941	3467	520	172892	244	6438	1
Unseen_DAS18_2	18	11420	10366	3206	318	97389	232	3771	1
Unseen_DAS19_2	19	4699	3529	4476	214	49194	516	2235	1
Unseen_DAS20_2	20	9716	7782	3570	627	158519	380	3822	2
Unseen_DAS21_2	21	14113	10625	9100	546	93477	776	3086	2
Unseen_DAS22_2	22	14694	10309	15267	2120	637161	1383	8012	1
Unseen_DAS23_2	23	11436	19212	14802	4841	1206504	1259	19883	1
Unseen_DAS24_2	24	12023	13360	22260	1634	393176	1713	9460	1
Unseen_DAS23_3	23	41191	504819	16950	100117	11735217	2859	843894	1
Unseen_DAS24_3	24	19527	520588	25571	122380	12750625	3762	825799	1
Unseen_DAS25_1	25	21923	428891	53209	92485	11856499	9474	736580	3
Unseen_DAS26_1	26	23245	555686	82285	116849	11801971	15315	900872	3
Unseen_DAS27_1	27	35712	190138	63594	60466	7828377	10625	624200	3
Unseen_DAS28_1	28	35820	653749	99020	158433	12570505	16162	910864	3
Unseen_DAS29_1	29	43430	402546	122581	81372	8726474	17418	638478	3
Unseen_DAS30_1	30	26195	341883	89958	65476	6874885	12267	366605	3
Unseen_DAS31_1	31	42308	414980	98424	68361	8078433	13345	329596	3
Unseen_DAS32_1	32	51663	523616	108501	105824	9159001	17595	612707	3
Unseen_DAS33_1	33	44221	123449	100220	24318	2856036	14820	258800	4
Unseen_DAS34_1	34	16911	305773	67925	47098	3933002	9362	138216	4
Unseen_DAS35_1	35	23214	98775	52442	16024	1726652	7280	89711	4
Unseen_DAS36_1	36	30227	125237	26535	13499	1792015	3333	46985	5
Unseen_DAS37_1	37	72317	171485	40398	14592	1347787	5324	68946	5
Unseen_DAS38_1	38	44672	147687	22675	15742	1672916	3239	40580	5
Unseen_DAS39_1	39	57987	113926	19232	7827	813674	2965	26830	5
Unseen_DAS40_1	40	57442	85084	19407	6083	501600	2691	31343	5
Unseen_DAS41_1	41	82091	297888	19948	23575	1381425	2298	107544	5
Unseen_DAS42_1	42	72459	161877	18766	9278	723426	2884	31352	5
Unseen_DAS43_1	43	59474	244992	14632	10617	648590	2170	37831	5
Unseen_DAS23_4	23	18073	261920	5819	45859	6933633	951	548152	1
Unseen_DAS24_4	24	18082	122074	5729	23019	5297214	1015	196923	1
Unseen_DAS25_2	25	17370	207892	16113	49617	7556560	2268	468219	3
Unseen_DAS26_2	26	18864	73377	14517	11964	2027144	2537	178881	3
Unseen_DAS27_2	27	6886	100900	28189	25123	4005502	4508	267927	3
Unseen_DAS28_2	28	20028	121402	35742	30586	4561546	5586	375692	3
Unseen_DAS29_2	29	28783	264360	45312	65623	8855809	7790	566184	3
Unseen_DAS30_2	30	24930	87260	49759	21855	2880301	7518	224329	3
Unseen_DAS31_2	31	24506	234916	66119	57463	6647675	8843	342325	3
Unseen_DAS32_2	32	27748	246634	59723	44018	5091565	8504	337831	3
Unseen_DAS33_2	33	25469	129782	52505	18546	2316340	8304	179532	4
Unseen_DAS34_2	34	46104	178273	101455	33608	3689196	15342	354606	4
Unseen_DAS35_2	35	38059	95307	59140	17230	2174864	8394	172917	4
Unseen_DAS36_2	36	40823	73694	32979	10960	1673241	5141	71890	5
Unseen_DAS37_2	37	41675	35787	33667	5400	589502	4794	43675	5
Unseen_DAS38_2	38	27362	135080	18745	17017	1683064	2634	68538	5
Unseen_DAS39_2	39	31379	52586	7232	5391	547433	1004	19298	5
Unseen_DAS40_2	40	43575	81249	14048	5515	574539	2359	27162	5
Unseen_DAS41_2	41	43393	124207	20073	8421	611226	3061	56311	5
Unseen_DAS42_2	42	50099	53924	18988	3898	372458	2393	38470	5
Unseen_DAS43_2	43	43434	116300	12673	7675	493291	1715	35860	5
